# Genome size evolution and phenotypic correlates in the poison frog family Dendrobatidae

**DOI:** 10.1101/2023.06.30.547273

**Authors:** Tyler E Douglas, Roberto Marquez, V. Renee D Holmes, J. Spencer Johnston, Rebecca D Tarvin

## Abstract

Adaptive and neutral processes have produced a spectrum of genome sizes across organisms. Amphibians in particular possess a wide range in C-values, from <1 to over 125 pg. However, the genome size of most amphibians is unknown, and no single family has been comprehensively assessed. We provide new estimates for 32 poison frog species representing the major lineages within Dendrobatidae using Feulgen staining of museum specimens and flow cytometry of fresh tissue. We show that genome size in Dendrobatidae has likely evolved gradually, with potential evolutionary rate shifts in the genera *Phyllobates* and *Hyloxalus*, which respectively possess species with the largest (13.0 pg) and second smallest (2.6 pg) genomes in the family. Phylogenetically controlled regression analyses indicate that genome size is positively correlated with snout-vent-length, oocyte number, and clutch size, but negatively correlated with active metabolic rate and metabolic scope. While body size and metabolic rate are also correlates of toxicity, we found no relationship between genome size and evolution of chemical defense within Dendrobatidae. Genome size evolution in Dendrobatidae provides insight into the processes shaping genome size evolution over short timescales and establishes a novel system in which to study the mechanistic links between genome size and organismal physiology.
