## Supplementary material for "Genome size evolution and phenotypic correlates in the poison frog family Dendrobatidae": Table 1

### Sheet: Sheet1
Model	AICc	∆AICc	AICc Weight
Two regime: Phyllobates - OU	35.2831	0	0.498036
Three regime - OU	36.7312	1.44815	0.241434
Single regime - OU	38.8606	3.57753	0.0832551
Three regime - BM	39.1447	3.86157	0.0722322
Two regime: H. infrag. - OU	39.558	4.27488	0.0587464
White Noise	40.3735	5.09045	0.0390735
Two regime: Phyllobates - BM	43.945	8.66189	0.00655172
Two regime: H. infrag. - BM	49.7915	14.5084	0.000352215
Single regime - BM	50.5158	15.2327	0.000245197
Early - Burst	52.9287	17.6456	7.33771e-05
