## Supplementary material for "Genome size evolution and phenotypic correlates in the poison frog family Dendrobatidae": Table 2

### Sheet: ModelFitResults
Predictor	Including Phyllobates							Excluding Phyllobates
	n	Adjusted r2	Coefficient	SE	t	p-value		n	Adjusted r2	Coefficient	SE	t	p-value
Morphology
SVL	34	0.277	0.754	0.204	3.697	0.0008		29	0.157	0.514	0.206	2.495	0.019
Cell Area	30	0.354	0.879	0.214	4.109	0.0003		26	0.076	0.554	0.317	1.749	0.093
Metabolism
Scope +	21	0.503	-0.308	0.146	-2.105	0.0496		19	0.417	-0.294	0.141	-2.082	0.054
Mass			0.481	0.13	3.691	0.0017				0.424	0.128	3.308	0.0044
AMR+	21	0.519	-0.378	0.166	-2.27	0.0352		19	0.427	-0.356	0.165	-2.163	0.046
Mass			0.537	0.144	3.726	0.0015				0.475	0.145	3.267	0.0048
RMR+	21	0.393	-0.14	0.159	-0.88	0.3902		19	0.283	-0.098	0.165	-0.594	0.56
Mass			0.341	0.146	2.333	0.0314				0.272	0.151	1.797	0.091
Life History/Ecology
Hatching Time	14	-0.061	-0.219	0.436	-0.503	0.6238		10	0.132	-0.644	0.418	-1.538	0.163
Time to metamorphosis	14	0.044	0.2	0.158	1.265	0.3		10	0.063	0.151	0.119	1.268	0.241
Age at maturity	12	-0.096	-0.052	0.282	-0.184	0.855		9	0.029	-0.277	0.249	-1.113	0.302
Longevity	10	0.148	0.35	0.219	1.6	0.148		9	-0.085	0.114	0.188	0.608	0.562
Number of Oocytes	18	0.235	0.278	0.112	2.496	0.0239		14	0.233	0.222	0.1	2.227	0.046
Clutch size	29	0.103	0.189	0.092	2.054	0.0498		24	0.101	0.145	0.077	1.895	0.071
Habitat (terrestrial)	34	-0.002	0.18	0.186	0.969	0.34		29	-0.022	0.01	0.16	0.623	0.539
Breeding site (Stream)	31	-0.027	0.091	0.194	0.469	0.642		26	-0.042	-0.006	0.156	-0.042	0.967
Alkaloid presence	34	0.014	0.184	0.151	1.217	0.232		29	-0.028	0.065	0.133	0.487	0.63
Elevation	30	-0.36	0.002	0.039	0.061	0.952		28	-0.035	0.011	0.036	0.308	0.761
